# A slippery slope: assessing the amphibian extinction crisis through the lens of climate refugia

**DOI:** 10.1101/2024.09.25.615003

**Authors:** Desiree Andersen, Amaël Borzée, Yikweon Jang

**Affiliations:** School of Natural Resources and the Environment, University of Arizona, Tucson, USA; Division of EcoScience, Ewha Womans University, Seoul, Republic of Korea; Laboratory of Animal Behaviour and Conservation, College of Life Sciences, Nanjing Forestry University, Nanjing, China

## Abstract

In a time of increasing climate uncertainty, it is ever important to identify and preserve refuges for species, optimizing the effort to cover the largest possible number of clades. Climatic refugia are areas of climatic stability that will remain suitable for species over time under multiple climate change scenarios. Amphibians are important indicators of biodiversity and ecosystem health, in addition to being the most threatened class of vertebrates and can therefore serve as proxies to designate protected areas. In this study, we use ecological modeling to delineate current distributions of all amphibian species with adequate data globally. We then projected these distributions to four climate change scenarios, and four time periods, under two climate models representing low and high climate sensitivity. Climate refugia by species were calculated as the average of all climate change scenarios and time periods and were calculated separately for the two climate models of low and high sensitivity. We additionally extracted areas of current distributions and refugia to geographic regions, Udvardy biomes, and global protected areas. With the high climate sensitivity model (CNRM-CM6-1), 2,959 species would experience a refugia area that is reduced from their current distribution, with 139 species having no refugia area. Under the low climate sensitivity model (MIROC6), 2,864 species would have a reduction in area, with 136 having no refugia. While both climate models yielded similar results in terms of percent change, the MIROC6 model overall had less of a negative impact on species’ refugia. The results of this study present a somber warning of the amphibian extinction crisis in contrast to some of the recent literature, as well as encouragement for managers to act in order to preserve species and the ecosystems they represent.
