## Supplementary material for "A slippery slope: assessing the amphibian extinction crisis through the lens of climate refugia": Table S2

WDPAID	WDPA_PID	Order	Code
48	48	Anura	A
69	69	Anura	A
72	72	Anura	A
131	131	Anura	A
132	132	Caudata	AC
133	133	Caudata	AC
136	136	Gymnophiona	G
137	137	Anura	A
138	138	Gymnophiona	G
139	139	Gymnophiona	AG
141	141	Anura	A
183	183	Anura	A
199	199	Anura	A
227	227	Anura	A
256	256	Anura	A
259	259	Anura	A
321	321	Anura	A
322	322	Anura	A
335	335	Anura	A
407	407	Anura	A
409	409	Anura	A
475	475	Anura	A
664	664	Caudata	C
759	759	Gymnophiona	AG
779	779	Anura	A
841	841	Anura	A
883	883	Anura	A
917	917	Anura	A
935	935	Caudata	C
1200	1200	Anura	A
1300	1300	Anura	A
1337	1337	Anura	A
1343	1343	Anura	A
1420	1420	Anura	A
1437	1437	Anura	A
1496	1496	Gymnophiona	AG
1921	1921	Anura	A
2006	2006	Anura	A
2010	2010	Gymnophiona	AG
2076	2076	Anura	A
2134	2134	Anura	A
2135	2135	Caudata	AC
2142	2142	Caudata	C
2164	2164	Caudata	AC
2171	2171	Caudata	C
2186	2186	Anura	A
2189	2189	Anura	A
2281	2281	Anura	A
2299	2299	Gymnophiona	G
2340	2340	Anura	A
3025	3025	Caudata	C
3026	3026	Anura	A
3027	3027	Anura	A
3030	3030	Anura	A
3045	3045	Anura	A
4122	4122	Anura	A
4325	4325	Caudata	C
4327	4327	Anura	A
4494	4494	Anura	A
4904	4904	Anura	A
5000	5000	Anura	A
5083	5083	Anura	A
5188	5188	Anura	A
5191	5191	Gymnophiona	CG
5219	5219	Anura	A
5385	5385	Caudata	AC
6317	6317	Anura	A
6675	6675	Anura	A
6752	6752	Anura	A
6937	6937	Gymnophiona	AG
6957	6957	Anura	A
7397	7397	Anura	A
7409	7409	Anura	A
7879	7879	Anura	A
7912	7912	Anura	A
7996	7996	Caudata	AC
8027	8027	Anura	A
8073	8073	Anura	A
8785	8785	Anura	A
8841	8841	Anura	A
9134	9134	Anura	A
9614	9614	Caudata	AC
9632	9632	Caudata	C
9718	9718	Anura	A
9719	9719	Anura	A
9720	9720	Anura	A
9922	9922	Caudata	AC
10357	10357	Anura	A
10718	10718	Caudata	C
10721	10721	Anura	A
10745	10745	Caudata	C
10767	10767	Caudata	C
10846	10846	Anura	A
10868	10868	Anura	A
10903	10903	Caudata	C
10908	10908	Caudata	C
11584	11584	Anura	A
12202	12202	Anura	A
12404	12404	Anura	A
12463	12463	Anura	A
12465	12465	Anura	A
12469	12469	Caudata	AC
12684	12684	Anura	A
13582	13582	Anura	A
13694	13694	Gymnophiona	G
13695	13695	Anura	A
13966	13966	Caudata	AC
14196	14196	Anura	A
15782	15782	Anura	A
15945	15945	Anura	A
16385	16385	Anura	A
16873	16873	Anura	A
17156	17156	Anura	A
17723	17723	Caudata	AC
17755	17755	Anura	A
17757	17757	Anura	A
17760	17760	Anura	A
17830	17830	Anura	A
17982	17982	Anura	A
18251	18251	Anura	A
18807	18807	Caudata	C
18808	18808	Caudata	C
18810	18810	Caudata	C
18812	18812	Caudata	C
18845	18845	Anura	A
19421	19421	Anura	A
19448	19448	Anura	A
19454	19454	Anura	A
19737	19737	Anura	A
19823	19823	Caudata	C
20015	20015	Caudata	C
20085	20085	Anura	A
20179	20179	Anura	A
20181	20181	Anura	A
20187	20187	Anura	A
20230	20230	Anura	A
20264	20264	Anura	A
20267	20267	Anura	A
23306	23306	Caudata	AC
24580	24580	Anura	A
26101	26101	Anura	A
26620	26620	Caudata	C
26651	26651	Anura	A
26732	26732	Anura	A
27903	27903	Anura	A
28856	28856	Anura	A
29017	29017	Anura	A
30060	30060	Anura	A
32663	32663	Anura	A
33177	33177	Anura	A
33531	33531	Anura	A
33544	33544	Anura	A
33634	33634	Anura	A
33918	33918	Anura	A
34075	34075	Anura	A
40645	40645	Anura	A
40829	40829	Anura	A
40878	40878	Anura	A
61401	61401	Caudata	C
61403	61403	Anura	A
61407	61407	Anura	A
61416	61416	Anura	A
61610	61610	Gymnophiona	G
61612	61612	Gymnophiona	AG
61935	61935	Caudata	C
61936	61936	Anura	A
62493	62493	Anura	A
63647	63647	Caudata	C
64414	64414	Anura	A
67744	67744	Caudata	AC
67758	67758	Anura	A
67762	67762	Anura	A
67775	67775	Anura	A
67778	67778	Anura	A
67788	67788	Anura	A
67797	67797	Anura	A
67808	67808	Anura	A
67831	67831	Anura	A
67843	67843	Anura	A
67869	67869	Caudata	C
67879	67879	Anura	A
67924	67924	Anura	A
67930	67930	Caudata	C
67972	67972	Caudata	C
67975	67975	Anura	A
68002	68002	Caudata	C
68007	68007	Anura	A
68053	68053	Caudata	C
68091	68091	Anura	A
68136	68136	Anura	A
68138	68138	Anura	A
68162	68162	Anura	A
68172	68172	Anura	A
68175	68175	Anura	A
68198	68198	Caudata	C
68309	68309	Caudata	C
68316	68316	Anura	A
68318	68318	Gymnophiona	AG
68323	68323	Anura	A
68856	68856	Anura	A
68862	68862	Anura	A
71274	71274	Anura	A
71364	71364	Anura	A
72312	72312	Anura	A
77210	77210	Caudata	C
81072	81072	Anura	A
93409	93409	Anura	A
94063	94063	Anura	A
94079	94079	Anura	A
94090	94090	Caudata	C
95350	95350	Gymnophiona	G
95387	95387	Anura	A
95717	95717	Caudata	C
100722	100722	Caudata	AC
100735	100735	Caudata	C
101133	101133	Anura	A
101474	101474	Anura	A
103552	103552	Anura	A
106683	106683	Anura	A
107034	107034	Caudata	C
107565	107565	Anura	A
107620	107620	Anura	A
107743	107743	Caudata	AC
107854	107854	Anura	A
107991	107991	Caudata	C
108013	108013	Caudata	C
109004	109004	Caudata	C
109073	109073	Caudata	C
115772	115772	Anura	A
124355	124355	Gymnophiona	AG
124384	124384	Caudata	AC
126109	126109	Anura	A
126434	126434	Anura	A
126790	126790	Anura	A
127136	127136	Anura	A
127879	127879	Caudata	AC
129914	129914	Caudata	AC
129915	129915	Anura	A
145492	145492	Anura	A
145503	145503	Anura	A
145514	145514	Anura	A
145516	145516	Anura	A
145525	145525	Caudata	C
145552	145552	Anura	A
145574	145574	Caudata	AC
145584	145584	Caudata	AC
145585	145585	Anura	A
145591	145591	Anura	A
166886	166886	Anura	A
166887	166887	Anura	A
166898	166898	Anura	A
167134	167134	Anura	A
168216	168216	Anura	A
178784	178784	Caudata	C
181966	181966	Anura	A
198314	198314	Anura	A
198345	198345	Anura	A
198351	198351	Anura	A
198360	198360	Anura	A
198369	198369	Anura	A
209778	209778	Caudata	C
220033	220033	Caudata	C
220070	220070	Anura	A
220292	220292	Anura	A
302089	302089	Anura	A
302590	302590	Anura	A
302918	302918	Anura	A
303065	303065	Anura	A
303096	303096	Anura	A
303317	303317	Anura	A
303320	303320	Anura	A
303321	303321	Anura	A
303705	303705	Anura	A
306383	306383	Anura	A
306402	306402	Anura	A
306434	306434	Anura	A
306474	306474	Anura	A
306506	306506	Gymnophiona	AG
306787	306787	Caudata	C
308493	308493	Anura	A
312900	312900	Anura	A
313505	313505	Anura	A
313754	313754	Anura	A
313840	313840	Anura	A
313842	313842	Anura	A
316937	316937	Anura	A
317218	317218	Anura	A
317273	317273	Anura	A
317297	317297	Anura	A
341530	341530	Anura	A
341711	341711	Anura	A
349455	349455	Anura	A
350003	350003	Anura	A
351088	351088	Anura	A
351730	351730	Anura	A
351755	351755	Anura	A
351757	351757	Anura	A
351794	351794	Anura	A
351861	351861	Anura	A
351997	351997	Anura	A
352130	352130	Anura	A
352258	352258	Anura	A
354200	354200	Anura	A
357372	357372	Anura	A
366342	366342	Caudata	C
366708	366708	Caudata	C
366858	366858	Caudata	C
366946	366946	Caudata	C
367001	367001	Caudata	C
367316	367316	Anura	A
367631	367631	Caudata	C
367981	367981	Caudata	C
368029	368029	Anura	A
368574	368574	Anura	A
371098	371098	Caudata	AC
371476	371476	Caudata	C
371560	371560	Caudata	C
373263	373263	Anura	A
373560	373560	Caudata	C
374245	374245	Caudata	C
374931	374931	Caudata	C
375580	375580	Caudata	C
376839	376839	Caudata	C
377713	377713	Anura	A
388667	388667	Gymnophiona	AG
389000	389000	Anura	A
478028	478028	Anura	A
478140	478140	Anura	A
478142	478142	Anura	A
478190	478190	Anura	A
478280	478280	Gymnophiona	AG
478289	478289	Gymnophiona	AG
478291	478291	Anura	A
478389	478389	Caudata	C
478419	478419	Anura	A
478429	478429	Anura	A
478538	478538	Anura	A
666622	666622	Caudata	C
888836	888836	Anura	A
888861	888861	Anura	A
900553	900553	Anura	A
900615	900615	Gymnophiona	G
900630	900630	Anura	A
900668	900668	Caudata	AC
900712	900712	Anura	A
900719	900719	Caudata	C
900725	900725	Anura	A
900789	900789	Anura	A
900852	900852	Anura	A
900881	900881	Anura	A
901253	901253	Gymnophiona	G
902258	902258	Anura	A
902273	902273	Caudata	C
902286	902286	Caudata	C
902288	902288	Caudata	C
902347	902347	Anura	A
902492	902492	Anura	A
902497	902497	Anura	A
902697	902697	Anura	A
902862	902862	Caudata	C
902880	902880	Anura	A
902882	902882	Caudata	C
902887	902887	Anura	A
902902	902902	Caudata	AC
902997	902997	Caudata	C
903007	903007	Caudata	C
903011	903011	Caudata	AC
903013	903013	Caudata	AC
903015	903015	Caudata	AC
903017	903017	Anura	A
903048	903048	Caudata	AC
903062	903062	Anura	A
903115	903115	Anura	A
903124	903124	Caudata	C
903129	903129	Gymnophiona	G
903131	903131	Anura	A
1111174	1111174	Caudata	C
1111192	1111192	Caudata	AC
3333360	3333360	Caudata	C
11111358	11111358	Caudata	C
11115217	11115217	Caudata	C
11115227	11115227	Anura	A
11115318	11115318	Caudata	AC
11115320	11115320	Caudata	C
11115509	11115509	Caudata	C
44441244	44441244	Caudata	C
55557489	55557489	Caudata	C
55557495	55557495	Caudata	C
55557499	55557499	Caudata	C
55557560	55557560	Caudata	C
55557687	55557687	Caudata	C
555511937	555511937	Caudata	AC
555511939	555511939	Caudata	C
555512024	555512024	Caudata	C
555512233	555512233	Caudata	C
555542691	555542691	Caudata	AC
555542724	555542724	Anura	A
555542728	555542728	Anura	A
555542758	555542758	Anura	A
555542766	555542766	Caudata	C
555542901	555542901	Anura	A
555543096	555543096	Anura	A
555543653	555543653	Anura	A
555543709	555543709	Anura	A
555543766	555543766	Anura	A
555543796	555543796	Anura	A
555547570	555547570	Caudata	AC
555547575	555547575	Anura	A
555547903	555547903	Anura	A
555547963	555547963	Caudata	AC
555547990	555547990	Gymnophiona	AG
555547998	555547998	Anura	A
555548825		Anura	A
555548834	555548834	Anura	A
555549477	555549477	Anura	A
555555657	555555657	Anura	A
555555762	555555762	Gymnophiona	AG
555555800	555555800	Anura	A
555555850	555555850	Anura	A
555555856	555555856	Anura	A
555556418	555556418	Caudata	C
555558391	555558391	Caudata	C
555564474	555564474	Anura	A
555564524	555564524	Anura	A
555570970	555570970	Anura	A
555571249	555571249	Anura	A
555571251	555571251	Anura	A
555571275	555571275	Anura	A
555574576	555574576	Anura	A
555575145	555575145	Anura	A
555576202	555576202	Caudata	C
555576328	555576328	Anura	A
555576384	555576384	Anura	A
555576420	555576420	Anura	A
555576611	555576611	Anura	A
555576893	555576893	Anura	A
555577079	555577079	Anura	A
555582981	555582981	Caudata	C
555583087	555583087	Anura	A
555583092	555583092	Anura	A
555583093	555583093	Anura	A
555586191	555586191	Caudata	C
555587169	555587169	Anura	A
555587187	555587187	Caudata	C
555587200	555587200_A	Caudata	C
555587204	555587204	Anura	A
555592580	555592580	Anura	A
555592641	555592641	Anura	A
555592859	555592859	Anura	A
555592950	555592950	Anura	A
555596186	555596186	Anura	A
555597220	555597220	Caudata	C
555597244	555597244	Anura	A
555599280	555599280	Anura	A
555599507	555599507	Anura	A
555599581	555599581	Caudata	AC
555599590	555599590	Caudata	C
555599673	555599673	Caudata	C
555599683	555599683	Caudata	C
555600076	555600076	Anura	A
555600306	555600306	Anura	A
555602329	555602329	Caudata	C
555602330	555602330	Anura	A
555602351	555602351	Caudata	C
555603598	555603598	Caudata	C
555607319	555607319	Caudata	C
555607675	555607675	Caudata	C
555608887	555608887	Caudata	C
555609211	555609211	Caudata	C
555610126	555610126	Caudata	C
555610650	555610650	Caudata	C
555611986	555611986	Caudata	C
555621335	555621335	Caudata	C
555621908	555621908	Anura	A
555622710	555622710	Caudata	C
555623628	555623628	Anura	A
555624181	555624181	Caudata	C
555624219	555624219	Anura	A
555624438		Anura	A
555624671	555624671	Anura	A
555624833	555624833	Anura	A
555624843	555624843	Anura	A
555624852	555624852	Anura	A
555624943	555624943	Anura	A
555625206	555625206	Anura	A
555625218	555625218	Anura	A
555625458	555625458	Anura	A
555625660	555625660	Caudata	C
555625661	555625661	Caudata	AC
555625769	555625769	Gymnophiona	G
555625777	555625777	Anura	A
555625801	555625801	Anura	A
555626078	555626078	Anura	A
555629210	555629210	Anura	A
555629309	555629309	Caudata	C
555629459	555629459	Anura	A
555629493	555629493	Anura	A
555635967	555635967	Anura	A
555636000	555636000	Anura	A
555636653	555636653	Anura	A
555636659	555636659	Anura	A
555637330	555637330	Gymnophiona	AG
555637343	555637343	Anura	A
555637440	555637440	Anura	A
555651673	555651673	Anura	A
555651678	555651678	Anura	A
555651855	555651855	Caudata	C
555661299	555661299	Caudata	C
555662451	555662451	Caudata	C
555665380	555665380	Caudata	C
555670047	555670047	Anura	A
555672203	555672203	Caudata	AC
555681820	555681820	Anura	A
555682099	555682099	Anura	A
555682270	555682270	Anura	A
555697527	555697527	Anura	A
555697799	555697799	Anura	A
555697843	555697843	Gymnophiona	G
555697894	555697894	Anura	A
555703331	555703331	Caudata	AC
555703525	555703525	Anura	A
555703543	555703543	Anura	A
555703743	555703743	Caudata	C
555703745	555703745	Anura	A
555704187	555704187	Anura	A
555705203	10740	Anura	A
555705205	555705205	Anura	A
555705313	555705313	Anura	A
555705633	555705633	Anura	A
555705733	555705733	Anura	A
555713595	555713595	Anura	A
555715015	555715015	Anura	A
555720806	555720806	Caudata	C
555720809	555720809	Caudata	C
555720810	555720810	Caudata	AC
555721218	555721218	Caudata	C
313864_B	313864	Anura	A
555599273_A	555599273	Anura	A
555705345_A	555705345	Anura	A
